# Poverty shapes the transcriptome of immune cells

**DOI:** 10.1101/2022.12.06.517536

**Authors:** Nicole S. Arnold, Justyna Resztak, David Witonsky, Adnan Alazizi, Nicole Noren Hooten, Michele K. Evans, Valerie Odero-Marah, Douglas F. Dluzen, Roger Pique-Regi, Francesca Luca

## Abstract

Social factors influence health outcomes and life expectancy. Individuals living in poverty often have adverse health outcomes related to chronic inflammation that affect the cardiovascular, renal, and pulmonary systems. Negative psychosocial experiences are associated with transcriptional changes in genes associated with complex traits. However, the underlying molecular mechanisms by which poverty increases the risk of disease and health disparities are still not fully understood. To bridge the gap in our understanding of the link between living in poverty and adverse health outcomes, we performed RNA sequencing of blood immune cells from 204 participants of the Healthy Aging in Neighborhoods of Diversity across the Life Span (HANDLS) study in Baltimore, Maryland. We identified 138 genes differentially expressed in association with poverty. Genes differentially expressed were enriched in wound healing and coagulation processes. Of the genes differentially expressed in individuals living in poverty, *EEF1DP7* and *VIL1* are also associated with hypertension in transcriptome-wide association studies. Our results suggest that living in poverty influences inflammation and the risk for cardiovascular disease through gene expression changes in immune cells.
