## Supplemental Table 1 for "Poverty shapes the transcriptome of immune cells"

library	reads	clean
HA001-T1	35871218	5101021
HA003-T1	45218760	15632808
HA004-T1	45189176	11937588
HA005-T1	40842184	15334156
HA006-T1	82514010	46025282
HA007-T1	43442988	11544087
HA008-T1	76094044	39863136
HA009-T1	92708766	47479631
HA010-T1	83417982	39542916
HA011-T1	66444426	33520133
HA012-T1	75789380	24716857
HA014-T1	81090268	44446480
HA016-T1	63288948	36259966
HA017-T1	53484942	26795052
HA019-T1	77856080	57760466
HA020-T1	77856080	46374432
HA022-T1	75120230	45525849
HA023-T1	87068206	48492171
HA025-T1	76467714	45471167
HA026-T1	79832052	22213304
HA028-T1	68059810	38938686
HA029-T1	57450212	34073032
HA030-T1	53398732	29464542
HA031-T1	73160442	44337006
HA032-T1	51382376	25945031
HA033-T1	70536226	35178341
HA035-T1	94139270	36528511
HA037-T1	70119294	41213283
HA038-T1	66915716	33945693
HA039-T1	89270834	29561948
HA041-T1	69574924	41041034
HA043-T1	69925428	38560074
HA044-T1	80548274	18356602
HA045-T1	51266934	26935967
HA046-T1	52046280	19800038
HA047-T1	51339826	29473889
HA048-T1	54647990	28655795
HA051-T1	81478866	46415503
HA052-T1	80814592	32985501
HA053-T1	70957870	42878191
HA054-T1	77231590	41972659
HA055-T1	90199350	53496700
HA056-T1	52296472	27582646
HA057-T1	85290656	42782267
HA059-T1	63366272	36379728
HA060-T1	51737770	24788524
HA062-T1	76961322	46033835
HA064-T1	42279854	20790364
HA065-T1	71346424	39458021
HA066-T1	75644922	33693567
HA067-T1	66155656	37961289
HA068-T1	42451480	24463616
HA069-T1	53064334	26235157
HA070-T1	53793898	31533993
HA071-T1	49359724	16613585
HA072-T1	41577678	23729906
HA073-T1	82254670	49019678
HA074-T1	63159392	29303893
HA075-T1	50422582	30274508
HA076-T1	52550862	29663247
HA080-T1	77450290	30672111
HA081-T1	79190814	44880412
HA082-T1	69710048	34674950
HA083-T1	49824726	25882960
HA084-T1	51668840	25604149
HA085-T1	68877420	33350451
HA087-T1	81803680	46057550
HA088-T1	58061324	29832054
HA089-T1	64309002	27517746
HA090-T1	80410618	44668162
HA091-T1	30395424	3564377
HA092-T1	74023470	26798714
HA093-T1	78776524	42898180
HA094-T1	78635888	44759980
HA095-T1	60159508	30903973
HA096-T1	51138614	29790482
HA097-T1	69652098	37259727
HA098-T1	84208334	49532713
HA099-T1	91317384	55627435
HA100-T1	77073238	32940775
HA102-T1	74007508	30593945
HA103-T1	57684262	35987693
HA104-T1	82608812	45257431
HA105-T1	61523866	31993955
HA106-T1	42875570	17567591
HA108-T1	48035336	13512300
HA109-T1	57918514	26965117
HA110-T1	32030878	21611906
HA111-T1	72395750	34968469
HA113-T1	84079062	50648200
HA115-T1	54058460	25139564
HA116-T1	47411546	28647432
HA117-T1	51454968	20873907
HA118-T1	74040230	35528963
HA119-T1	53455554	30429997
HA120-T1	52824648	29252261
HA121-T1	266323480	113509024
HA122-T1	58152564	28222735
HA123-T1	114807212	38211982
HA124-T1	73345148	41499720
HA125-T1	52345216	28771083
HA126-T1	45417244	20794273
HA127-T1	61876958	24779557
HA128-T1	65238814	35397227
HA129-T1	83522332	50639963
HA130-T1	79455578	43565165
HA131-T1	67375482	24576730
HA132-T1	63174732	29333322
HA133-T1	55936304	23483876
HA134-T1	63013444	36327268
HA136-T1	89357584	37952556
HA137-T1	47020782	22543470
HA139-T1	32702336	19735023
HA140-T1	68970202	40353543
HA141-T1	106605728	63910902
HA142-T1	87615436	53510247
HA143-T1	55576310	28961740
HA144-T1	92038694	54134218
HA145-T1	88016474	48224416
HA146-T1	86693038	50158450
HA147-T1	76835962	33198843
HA148-T1	49678532	27055907
HA149-T1	82168554	37090094
HA150-T1	41761236	22405516
HA151-T1	96595506	53627032
HA152-T1	68799438	37412377
HA153-T1	33290266	17102688
HA154-T1	70658308	42888627
HA156-T1	68502456	39566013
HA157-T1	62610976	37887287
HA158-T1	60919612	34729984
HA159-T1	76808760	47691048
HA160-T1	61496936	32575243
HA161-T1	43083392	14494295
HA162-T1	49729538	20633100
HA163-T1	54904970	28523147
HA164-T1	69328642	38190243
HA166-T1	74094340	45588717
HA167-T1	52024792	28663089
HA168-T1	88372760	30822109
HA169-T1	48705320	20632305
HA170-T1	120408488	60951463
HA172-T1	88097102	51492289
HA173-T1	75046748	42131379
HA174-T1	43719026	24800075
HA175-T1	76740618	46957117
HA176-T1	82353484	45145927
HA177-T1	62475418	31726581
HA178-T1	45869666	28044825
HA179-T1	130285304	77000051
HA180-T1	63163100	36009179
HA181-T1	74301294	36520356
HA182-T1	70267698	39845490
HA183-T1	44651508	21000905
HA184-T1	59828960	37205188
HA185-T1	67566532	39473449
HA186-T1	44074890	24865949
HA187-T1	35668986	21733927
HA188-T1	66742322	38333459
HA189-T1	42902760	17812596
HA190-T1	65372944	38467915
HA192-T1	48561490	24277997
HA193-T1	45538802	27111542
HA194-T1	63311254	37438239
HA195-T1	76752222	39700183
HA196-T1	60257284	33565720
HA197-T1	79843366	45693412
HA198-T1	80431602	48747508
HA199-T1	55062494	32537505
HA200-T1	41896670	19725605
HA201-T1	74723252	42611249
HA202-T1	79921884	46379614
HA205-T1	54299840	19576935
HA206-T1	67225432	30052132
HA207-T1	60009264	33465624
HA208-T1	60998646	34249937
HA209-T1	40181152	22636342
HA210-T1	64710210	15009303
HA212-T1	50264010	22515193
HA213-T1	73880144	41540750
HA214-T1	53041440	29092064
HA215-T1	75052594	44384939
HA216-T1	71196052	42954911
HA217-T1	63973642	32580094
HA218-T1	77661454	46775678
HA219-T1	73907226	39012767
HA220-T1	62099650	39029068
HA221-T1	74972416	32734587
HA223-T1	79815830	46988736
HA224-T1	53269612	30189860
HA225-T1	55282182	28483578
HA226-T1	60722164	36523042
HA227-T1	53855842	26250486
HA228-T1	60297380	23757687
HA229-T1	47582582	27116384
HA230-T1	71634268	8566136
HA231-T1	68694386	34986118
HA232-T1	61207826	40838291
HA233-T1	58143326	37817855
HA234-T1	72975998	18765425
HA235-T1	45211586	22854704
HA236-T1	44921516	19259702
HA238-T1	70371646	35720183
HA239-T1	65839456	33291292
HA001-T2	39000118	5725210
HA003-T2	53101306	24223542
HA004-T2	48236402	18675922
HA005-T2	62084158	28248349
HA006-T2	63190564	29231542
HA007-T2	58913764	26180762
HA008-T2	46881098	26318754
HA009-T2	45145336	17062745
HA010-T2	93646940	37273391
HA011-T2	67072816	26823362
HA012-T2	50571642	26768295
HA014-T2	66645436	37347704
HA016-T2	77938684	43205160
HA017-T2	64246632	34207462
HA019-T2	67322376	39634623
HA020-T2	75375420	36178383
HA022-T2	68841498	40503001
HA023-T2	48051938	25652542
HA025-T2	80573038	45407026
HA026-T2	109514768	42200239
HA028-T2	75383124	37644544
HA029-T2	45639792	13118662
HA030-T2	44040570	22310053
HA031-T2	94515592	53392744
HA032-T2	60753058	29090926
HA033-T2	78699546	47142470
HA035-T2	61465226	24209866
HA037-T2	64015692	35878502
HA038-T2	56152498	33045662
HA039-T2	50469962	25479138
HA041-T2	77874034	47191205
HA043-T2	41955368	24078432
HA044-T2	60478502	25559072
HA045-T2	78601880	42661456
HA046-T2	42894608	21307344
HA047-T2	41443170	23725372
HA048-T2	69735798	40175993
HA051-T2	60214530	32601227
HA052-T2	81413716	38071550
HA053-T2	95255270	53542251
HA054-T2	59414750	34482647
HA055-T2	54382270	33548115
HA056-T2	40687924	17400162
HA057-T2	82775914	48662919
HA059-T2	61813910	35966758
HA060-T2	67864884	38398035
HA062-T2	83592066	48220211
HA064-T2	85387000	42861567
HA065-T2	61398264	36470287
HA066-T2	72930670	27382234
HA067-T2	73130634	36356723
HA068-T2	57477456	31707545
HA069-T2	64128344	34431924
HA070-T2	51503462	30370090
HA071-T2	55398094	23042907
HA072-T2	43797218	16858656
HA073-T2	89908286	52505807
HA074-T2	41130194	23288357
HA075-T2	49346560	29339254
HA076-T2	48042880	27468593
HA080-T2	84401190	48364371
HA081-T2	91434446	54173111
HA082-T2	63959458	34151067
HA083-T2	50250772	29257255
HA084-T2	77769580	45406576
HA085-T2	63808532	39110902
HA087-T2	74096516	35400683
HA088-T2	71866646	38776035
HA089-T2	88933714	50481846
HA090-T2	75500642	44382015
HA091-T2	82701032	42691183
HA092-T2	42028942	19573222
HA093-T2	55577614	28105276
HA094-T2	59254726	28093798
HA095-T2	72376764	32239009
HA096-T2	51038490	25388790
HA097-T2	55813854	30230928
HA098-T2	82358980	44465205
HA099-T2	76189456	45638382
HA100-T2	89272848	53087771
HA102-T2	57360340	19991835
HA103-T2	63920704	42169529
HA104-T2	77162112	35704599
HA105-T2	52154532	25732479
HA106-T2	74395922	32941128
HA108-T2	73441690	15965931
HA109-T2	67383952	27346615
HA110-T2	34297872	18876479
HA111-T2	64911272	38638598
HA113-T2	90968278	52000199
HA115-T2	61528808	29346549
HA116-T2	46824080	25477169
HA117-T2	96179142	43274081
HA118-T2	62030010	32030305
HA119-T2	48858288	28171614
HA120-T2	69214524	37143875
HA121-T2	54857798	15102000
HA122-T2	43536044	23399618
HA123-T2	55031826	29148573
HA124-T2	60062174	38899419
HA125-T2	42498326	23765755
HA126-T2	47688562	23650776
HA127-T2	64677494	25648196
HA128-T2	56002550	29921993
HA129-T2	85437062	47667497
HA130-T2	66885874	36392632
HA131-T2	59525192	22669240
HA132-T2	64502264	28220389
HA133-T2	55910078	23464308
HA134-T2	61586512	35903840
HA136-T2	70223806	26984705
HA137-T2	45533818	24507208
HA139-T2	56142930	31952270
HA140-T2	49792896	28907914
HA141-T2	74288010	43602294
HA142-T2	79995864	43842020
HA143-T2	46379848	16495702
HA144-T2	95625134	53366834
HA145-T2	62360974	29957784
HA146-T2	81093666	40550740
HA147-T2	46819668	15585864
HA148-T2	60642280	38056397
HA149-T2	72295588	39534673
HA150-T2	42480548	23269371
HA151-T2	88707620	48437253
HA152-T2	45149354	24331108
HA153-T2	55714056	20928950
HA154-T2	76036714	45724804
HA156-T2	51366092	28971283
HA157-T2	48709944	19365739
HA158-T2	52120200	24621720
HA159-T2	72332700	37405498
HA160-T2	73503486	39828233
HA161-T2	37525732	16167404
HA162-T2	45256906	14805658
HA163-T2	85063354	31196722
HA164-T2	60412514	28325487
HA166-T2	81491394	48833570
HA167-T2	52180802	28480794
HA168-T2	58566122	29659166
HA169-T2	57298536	17301287
HA170-T2	47547700	21967878
HA172-T2	74398664	46025949
HA173-T2	75917380	44762105
HA174-T2	50305294	29221161
HA175-T2	78836554	47600909
HA176-T2	66923236	18291167
HA177-T2	50804540	28445707
HA178-T2	65893766	42470665
HA179-T2	75369914	46367992
HA180-T2	55627270	34981188
HA181-T2	67979910	18731109
HA182-T2	61486024	33644146
HA183-T2	53382150	20976645
HA184-T2	56118010	34032135
HA185-T2	79602494	43574584
HA186-T2	63176262	39231853
HA187-T2	57176322	31758664
HA188-T2	64868512	38638944
HA189-T2	51073518	25776612
HA190-T2	81338984	47032236
HA192-T2	45492304	26981167
HA193-T2	46773522	17670570
HA194-T2	66056396	40043897
HA195-T2	63147908	33608414
HA196-T2	71108108	36498699
HA197-T2	83374346	49099484
HA198-T2	70708608	42162092
HA199-T2	45208814	26856710
HA200-T2	43799420	22762603
HA201-T2	79655336	43789099
HA202-T2	83788574	49838650
HA205-T2	55103228	30271547
HA206-T2	56076194	21952347
HA207-T2	69362970	28383004
HA208-T2	67381208	36537321
HA209-T2	68025096	39597272
HA210-T2	53462272	27404916
HA212-T2	49043514	15702183
HA213-T2	109893582	64151559
HA214-T2	65259782	36454610
HA215-T2	81459188	48351241
HA216-T2	71581486	37441471
HA217-T2	40631948	22009257
HA218-T2	76748068	44823458
HA219-T2	65707756	35849280
HA220-T2	45032426	27068652
HA221-T2	85192248	35012966
HA223-T2	77320200	41301685
HA224-T2	55635182	29010419
HA225-T2	116688242	47182650
HA226-T2	59756020	26506768
HA227-T2	58340446	26843795
HA228-T2	48867334	26813042
HA229-T2	55710124	21345310
HA230-T2	55222070	15471533
HA231-T2	61264378	32984768
HA232-T2	55484036	34900987
HA233-T2	126858170	79609508
HA234-T2	65943506	33570445
HA235-T2	52473724	27037799
HA236-T2	56308780	30369217
HA238-T2	67361242	28127722
HA239-T2	57790290	25106152
